# An eQTL landscape of kidney tissue in human nephrotic syndrome

**DOI:** 10.1101/281162

**Authors:** Christopher E. Gillies, Rosemary Putler, Rajasree Menon, Edgar Otto, Kalyn Yasutake, Viji Nair, Paul Hoover, David Lieb, Shuqiang Li, Sean Eddy, Damian Fermin, Nephrotic Syndrome Study Network (NEPTUNE), Nir Hacohen, Krzysztof Kiryluk, William Wen, Matthias Kretzler, Matthew G. Sampson

## Abstract

Expression quantitative trait loci (eQTL) studies illuminate the genetics of gene expression and, in disease research, can be particularly illuminating when using the tissues directly impacted by the condition. In nephrology, there is a paucity of eQTLs studies of human kidney. Here, we used whole genome sequencing (WGS) and microdissected glomerular (GLOM) & tubulointerstitial (TI) transcriptomes from 187 patients with nephrotic syndrome (NS) to describe the eQTL landscape in these functionally distinct kidney structures.

Using MatrixEQTL, we performed *cis*-eQTL analysis on GLOM (n=136) and TI (n=166). We used the Bayesian “Deterministic Approximation of Posteriors” (DAP) to fine-map these signals, eQtlBma to discover GLOM-or TI-specific eQTLs, and single cell RNA-Seq data of control kidney tissue to identify cell-type specificity of significant eQTLs. We integrated eQTL data with an IgA Nephropathy (IGAN) GWAS to perform a transcriptome-wide association study (TWAS).

We discovered 894 GLOM eQTLs and 1767 TI eQTLs at FDR <0.05. 14% and 19% of GLOM & TI eQTLs, respectively, had > 1 independent signal associated with its expression. 12% and 26% of eQTLs were GLOM-specific and TI-specific, respectively. GLOM eQTLs were most significantly enriched in podocyte transcripts and TI eQTLs in proximal tubules. The IGAN TWAS identified significant GLOM & TI genes, primarily at the HLA region.

In this study of NS patients, we discovered GLOM & TI eQTLs, identified those that were tissue-specific, deconvoluted them into cell-specific signals, and used them to characterize known GWAS alleles. These data are publicly available for browsing and download at http://nephqtl.org.
