## Supplementary Materials for "An eQTL landscape of kidney tissue in human nephrotic syndrome"

### Sheet: eQTLBMA_Glom_only.detail.gene.w
Entrez Gene ID	lead SNP	GeneSymbol	geneName
9358	13:102108397	ITGBL1	integrin subunit beta like 1
9052	12:13050341	GPRC5A	G protein-coupled receptor class C group 5 member A
693199	12:13050341	MIR614	microRNA 614
53942	11:99194684	CNTN5	contactin 5
5336	16:81820516	PLCG2	phospholipase C gamma 2
4924	19:49400991	NUCB1	nucleobindin 1
26276	15:91564756	VPS33B	VPS33B, late endosome and lysosome associated
23043	3:171013983	TNIK	TRAF2 and NCK interacting kinase
1740	11:84539403	DLG2	discs large MAGUK scaffold protein 2
157869	8:74016305	SBSPON	somatomedin B and thrombospondin type 1 domain containing
152330	3:2156544	CNTN4	contactin 4
10232	16:810593	MSLN	mesothelin
54714	8:87778750	CNGB3	cyclic nucleotide gated channel beta 3
58500	8:146206683	ZNF250	zinc finger protein 250
137970	8:35047154	UNC5D	unc-5 netrin receptor D
133418	5:49676488	EMB	embigin
5058	11:77142914	PAK1	p21 (RAC1) activated kinase 1
100289178	1:68597672	GNG12-AS1	GNG12 antisense RNA 1
57007	2:237811515	ACKR3	atypical chemokine receptor 3
3556	3:190240448	IL1RAP	interleukin 1 receptor accessory protein
9603	7:26150276	NFE2L3	nuclear factor, erythroid 2 like 3
284110	17:38128181	GSDMA	gasdermin A
64168	8:91907491	NECAB1	N-terminal EF-hand calcium binding protein 1
5584	3:170027407	PRKCI	protein kinase C iota
2151	5:75921422	F2RL2	coagulation factor II thrombin receptor like 2
9910	1:174209652	RABGAP1L	RAB GTPase activating protein 1 like
135250	6:150213312	RAET1E	retinoic acid early transcript 1E
3685	2:187421237	ITGAV	integrin subunit alpha V
101928915	7:135459733	LOC101928915	uncharacterized LOC101928915
145773	15:59736342	FAM81A	family with sequence similarity 81 member A
84144	1:85692605	SYDE2	synapse defective Rho GTPase homolog 2
3248	4:175452462	HPGD	hydroxyprostaglandin dehydrogenase 15-(NAD)
254879	1:248521863	OR2T6	olfactory receptor family 2 subfamily T member 6
7040	19:41813375	TGFB1	transforming growth factor beta 1
2327	1:171111365	FMO2	flavin containing monooxygenase 2
83734	5:81395824	ATG10	autophagy related 10
10653	19:38755092	SPINT2	serine peptidase inhibitor, Kunitz type 2
81563	1:184320360	C1orf21	chromosome 1 open reading frame 21
5046	15:101899346	PCSK6	proprotein convertase subtilisin/kexin type 6
100292680	12:1609593	LINC00942	long intergenic non-protein coding RNA 942
100131897	5:169401557	FAM196B	family with sequence similarity 196 member B
254228	6:116850972	FAM26E	family with sequence similarity 26 member E
51181	17:79994600	DCXR	dicarbonyl and L-xylulose reductase
7248	9:136197286	TSC1	tuberous sclerosis 1
79608	11:8188699	RIC3	RIC3 acetylcholine receptor chaperone
57419	20:19283998	SLC24A3	solute carrier family 24 member 3
11214	15:86286675	AKAP13	A-kinase anchoring protein 13
7852	2:136658345	CXCR4	C-X-C motif chemokine receptor 4
57537	4:7222671	SORCS2	sortilin related VPS10 domain containing receptor 2
4240	15:89481689	MFGE8	milk fat globule-EGF factor 8 protein
649446	18:3422690	DLGAP1-AS1	DLGAP1 antisense RNA 1
3357	2:232050603	HTR2B	5-hydroxytryptamine receptor 2B
65018	1:20953367	PINK1	PTEN induced putative kinase 1
6785	6:80614725	ELOVL4	ELOVL fatty acid elongase 4
9748	10:105718589	SLK	STE20 like kinase
89894	12:112816198	TMEM116	transmembrane protein 116
6332	2:167341305	SCN7A	sodium voltage-gated channel alpha subunit 7
79442	3:46607255	LRRC2	leucine rich repeat containing 2
10166	13:40943025	SLC25A15	solute carrier family 25 member 15
94103	17:38128181	ORMDL3	ORMDL sphingolipid biosynthesis regulator 3
1152	14:104003070	CKB	creatine kinase B
23066	3:12833079	CAND2	cullin associated and neddylation dissociated 2 (putative)
84959	11:122605643	UBASH3B	ubiquitin associated and SH3 domain containing B
84168	2:69273286	ANTXR1	anthrax toxin receptor 1
25928	7:16278622	SOSTDC1	sclerostin domain containing 1
3909	18:21359721	LAMA3	laminin subunit alpha 3
135228	6:74440025	CD109	CD109 molecule
728024	8:37385495	LOC728024	chromosome X open reading frame 56 pseudogene
6450	21:40827937	SH3BGR	SH3 domain binding glutamate rich protein
26577	3:142574547	PCOLCE2	procollagen C-endopeptidase enhancer 2
389558	7:135463125	FAM180A	family with sequence similarity 180 member A

### Sheet: eQTLBMA_Tub_only.detail.gene.wi
Entrez Gene ID	lead SNP	GeneSymbol	geneName
90637	7:1199632	ZFAND2A	zinc finger AN1-type containing 2A
8763	6:109758835	CD164	CD164 molecule
85439	14:81873887	STON2	stonin 2
57493	3:124727778	HEG1	heart development protein with EGF like domains 1
57179	5:175797242	KIAA1191	KIAA1191
5445	7:95079422	PON2	paraoxonase 2
51635	14:60632246	DHRS7	dehydrogenase/reductase 7
340156	6:2763613	MYLK4	myosin light chain kinase family member 4
1174	7:100801415	AP1S1	adaptor related protein complex 1 sigma 1 subunit
101929218	10:29093958	LINC01517	long intergenic non-protein coding RNA 1517
6482	8:134502322	ST3GAL1	ST3 beta-galactoside alpha-2,3-sialyltransferase 1
63928	16:23796457	CHP2	calcineurin like EF-hand protein 2
2683	9:33132518	B4GALT1	beta-1,4-galactosyltransferase 1
23590	10:26994150	PDSS1	decaprenyl diphosphate synthase subunit 1
7029	3:141719380	TFDP2	transcription factor Dp-2
4907	6:86101444	NT5E	5'-nucleotidase ecto
89765	21:43882257	RSPH1	radial spoke head 1 homolog
23144	8:144623735	ZC3H3	zinc finger CCCH-type containing 3
197257	16:75176663	LDHD	lactate dehydrogenase D
27166	5:176740704	PRELID1	PRELI domain containing 1
9037	5:9410306	SEMA5A	semaphorin 5A
3964	1:236708968	LGALS8	galectin 8
146556	16:5115228	C16orf89	chromosome 16 open reading frame 89
57820	14:20797746	CCNB1IP1	cyclin B1 interacting protein 1
5218	7:90422177	CDK14	cyclin dependent kinase 14
1380	1:207590340	CR2	complement C3d receptor 2
100507203	6:131163660	SMLR1	small leucine rich protein 1
283537	13:29368706	SLC46A3	solute carrier family 46 member 3
93210	17:37833328	PGAP3	post-GPI attachment to proteins 3
64866	3:45216901	CDCP1	CUB domain containing protein 1
101927168	18:6724373	LOC101927168	uncharacterized LOC101927168
9980	21:37579176	DOPEY2	dopey family member 2
286059	8:22650741	LOC286059	tumor necrosis factor receptor superfamily member 10d, decoy with truncated death domain pseudogene
10388	20:58472582	SYCP2	synaptonemal complex protein 2
441027	4:83502942	TMEM150C	transmembrane protein 150C
976	19:14492219	ADGRE5	adhesion G protein-coupled receptor E5
127707	1:18807339	KLHDC7A	kelch domain containing 7A
56829	7:138817539	ZC3HAV1	zinc finger CCCH-type containing, antiviral 1
25895	12:58212528	EEF1AKMT3	EEF1A lysine methyltransferase 3
117531	9:75308263	TMC1	transmembrane channel like 1
55623	16:20893776	THUMPD1	THUMP domain containing 1
55753	10:50987329	OGDHL	oxoglutarate dehydrogenase-like
112770	1:156305162	GLMP	glycosylated lysosomal membrane protein
55018	17:48845518	LINC00483	long intergenic non-protein coding RNA 483
5924	5:80348949	RASGRF2	Ras protein specific guanine nucleotide releasing factor 2
8999	4:76554604	CDKL2	cyclin dependent kinase like 2
126969	1:95306125	SLC44A3	solute carrier family 44 member 3
683	4:15701575	BST1	bone marrow stromal cell antigen 1
148811	1:205789282	PM20D1	peptidase M20 domain containing 1
80775	2:120438515	TMEM177	transmembrane protein 177
4191	7:75810372	MDH2	malate dehydrogenase 2
728780	5:74967708	ANKDD1B	ankyrin repeat and death domain containing 1B
5578	17:64284659	PRKCA	protein kinase C alpha
283238	11:62912854	SLC22A24	solute carrier family 22 member 24
23788	11:47680735	MTCH2	mitochondrial carrier 2
5789	9:8824433	PTPRD	protein tyrosine phosphatase, receptor type D
155066	7:149578665	ATP6V0E2	ATPase H+ transporting V0 subunit e2
114569	8:120252109	MAL2	mal, T-cell differentiation protein 2 (gene/pseudogene)
339231	17:79636153	ARL16	ADP ribosylation factor like GTPase 16
3795	2:27273571	KHK	ketohexokinase
1429	1:75232120	CRYZ	crystallin zeta
54884	2:85525035	RETSAT	retinol saturase
26589	15:89009992	MRPL46	mitochondrial ribosomal protein L46
78996	7:134771696	C7orf49	chromosome 7 open reading frame 49
143662	11:26578397	MUC15	mucin 15, cell surface associated
11148	3:108021274	HHLA2	HERV-H LTR-associating 2
757	21:34825318	TMEM50B	transmembrane protein 50B
2169	4:120292233	FABP2	fatty acid binding protein 2
411	5:78275186	ARSB	arylsulfatase B
284422	19:3474213	SMIM24	small integral membrane protein 24
26751	2:214837	SH3YL1	SH3 and SYLF domain containing 1
9573	12:7848627	GDF3	growth differentiation factor 3
79961	1:111691513	DENND2D	DENN domain containing 2D
5211	21:45668095	PFKL	phosphofructokinase, liver type
114815	10:108941397	SORCS1	sortilin related VPS10 domain containing receptor 1
6596	3:148825607	HLTF	helicase like transcription factor
7726	6:30204399	TRIM26	tripartite motif containing 26
7318	3:49853073	UBA7	ubiquitin like modifier activating enzyme 7
55845	3:10146616	BRK1	BRICK1, SCAR/WAVE actin nucleating complex subunit
284825	21:29470872	LINC01697	long intergenic non-protein coding RNA 1697
26289	1:77817645	AK5	adenylate kinase 5
26164	20:60772154	MTG2	mitochondrial ribosome associated GTPase 2
10819	11:17031650	OR7E14P	olfactory receptor family 7 subfamily E member 14 pseudogene
145226	14:68152564	RDH12	retinol dehydrogenase 12 (all-trans/9-cis/11-cis)
100131187	1:161000474	TSTD1	thiosulfate sulfurtransferase like domain containing 1
5020	20:3044144	OXT	oxytocin/neurophysin I prepropeptide
101928797	9:120380642	LOC101928797	uncharacterized LOC101928797
54187	9:100819192	NANS	N-acetylneuraminate synthase
118980	10:104523018	SFXN2	sideroflexin 2
117854	11:5570043	TRIM6	tripartite motif containing 6
335	11:116700142	APOA1	apolipoprotein A1
1266	1:95329435	CNN3	calponin 3
29062	7:134892508	WDR91	WD repeat domain 91
11278	13:74342034	KLF12	Kruppel like factor 12
9414	9:71803346	TJP2	tight junction protein 2
8000	8:143756895	PSCA	prostate stem cell antigen
11076	5:709380	TPPP	tubulin polymerization promoting protein
55151	9:108456726	TMEM38B	transmembrane protein 38B
84996	21:33724672	URB1-AS1	URB1 antisense RNA 1 (head to head)
79846	7:89961686	CFAP69	cilia and flagella associated protein 69
9061	4:108663987	PAPSS1	3'-phosphoadenosine 5'-phosphosulfate synthase 1
4093	13:37492594	SMAD9	SMAD family member 9
100874207	3:98429219	ST3GAL6-AS1	ST3GAL6 antisense RNA 1
29789	2:175122923	OLA1	Obg like ATPase 1
57578	14:93885097	UNC79	unc-79 homolog (C. elegans)
10154	12:94537963	PLXNC1	plexin C1
339803	2:61437044	LOC339803	uncharacterized LOC339803
64425	9:37523393	POLR1E	RNA polymerase I subunit E
4043	4:3532327	LRPAP1	LDL receptor related protein associated protein 1
101928079	1:95290315	SLC44A3-AS1	SLC44A3 antisense RNA 1
389602	7:155753567	LOC389602	uncharacterized LOC389602
79966	4:83669493	SCD5	stearoyl-CoA desaturase 5
64129	1:32022630	TINAGL1	tubulointerstitial nephritis antigen like 1
59338	10:124139910	PLEKHA1	pleckstrin homology domain containing A1
51567	6:24689312	TDP2	tyrosyl-DNA phosphodiesterase 2
441250	7:72239560	TYW1B	tRNA-yW synthesizing protein 1 homolog B
2175	16:89859649	FANCA	Fanconi anemia complementation group A
8395	9:71396426	PIP5K1B	phosphatidylinositol-4-phosphate 5-kinase type 1 beta
729920	7:16385133	ISPD	isoprenoid synthase domain containing
3773	17:68088953	KCNJ16	potassium voltage-gated channel subfamily J member 16
27163	4:76862255	NAAA	N-acylethanolamine acid amidase
83999	22:29480024	KREMEN1	kringle containing transmembrane protein 1
977	11:837084	CD151	CD151 molecule (Raph blood group)
6193	19:58907443	RPS5	ribosomal protein S5
100134040	7:149590343	LOC100134040	uncharacterized LOC100134040
8858	13:113853035	PROZ	protein Z, vitamin K dependent plasma glycoprotein
3131	17:53361838	HLF	HLF, PAR bZIP transcription factor
341277	11:7726557	OVCH2	ovochymase 2 (gene/pseudogene)
23504	12:131117928	RIMBP2	RIMS binding protein 2
9470	2:233422237	EIF4E2	eukaryotic translation initiation factor 4E family member 2
285492	4:3585953	LINC00955	long intergenic non-protein coding RNA 955
1601	5:39384888	DAB2	DAB2, clathrin adaptor protein
5934	16:53476804	RBL2	RB transcriptional corepressor like 2
84792	7:6370194	FAM220A	family with sequence similarity 220 member A
4137	17:43975382	MAPT	microtubule associated protein tau
5092	10:72652518	PCBD1	pterin-4 alpha-carbinolamine dehydratase 1
374383	11:17436188	NCR3LG1	natural killer cell cytotoxicity receptor 3 ligand 1
84869	4:169788148	CBR4	carbonyl reductase 4
56927	19:6739934	GPR108	G protein-coupled receptor 108
667	6:56723153	DST	dystonin
55170	1:107607035	PRMT6	protein arginine methyltransferase 6
3346	4:71403454	HTN1	histatin 1
23014	12:117630976	FBXO21	F-box protein 21
50515	12:105010283	CHST11	carbohydrate sulfotransferase 11
100874083	3:155939901	KCNAB1-AS2	KCNAB1 antisense RNA 2
1717	11:71159764	DHCR7	7-dehydrocholesterol reductase
